# Phage-encoded sRNA counteracts xenogenic silencing in pathogenic *E. coli*

**DOI:** 10.1101/2025.11.27.690950

**Authors:** Pranita Poudyal, Brandon Sy, Daniel G. Mediati, Michael Payne, Vibhuti Nandel, Dougall Norris, Sean McAteer, Asim Ullah, Serena Li, Lawrence Menz, Shafagh A. Waters, Timothy J. Dallman, Mathew Baker, Ruiting Lan, David Gally, Jai Tree

## Abstract

Horizontal gene transfer introduces foreign DNA that can disrupt cellular processes and is therefore subject to xenogenic silencing by nucleoid-associated proteins such as H-NS and Hha. In Enterohaemorrhagic *Escherichia coli* (EHEC), prophages make up a large fraction of the accessory genome and encode many virulence factors, yet to be expressed they must overcome this silencing. We identify a prophage-encoded small RNA (sRNA), HnrS, that functions as an anti-silencing factor by targeting the H-NS paralogue Hha. HnrS is a short (66-nt) sRNA present in multiple copies (up to nine) in EHEC and Enteropathogenic *Escherichia coli* (EPEC) genomes and is enriched in *E. coli* strains that carry the locus of enterocyte effacement (LEE⁺). We show that HnrS directly base-pairs with the ribosome-binding site of the *hha* mRNA, repressing its translation and thereby reducing Hha-enhanced H-NS silencing. This counter-silencing de-represses the LEE type III secretion system and concomitantly represses motility. Transcriptomic profiling further revealed that HnrS indirectly activates genes involved in nitrate/nitrite respiration and nitric oxide resistance, metabolic pathways that contribute to survival in the inflamed gastrointestinal tract. Deletion of *hnrS* reduced expression of nitrate reductase genes and impaired actin pedestal formation on host epithelial cells. Our results indicate that prophage-encoded, multicopy *hnrS* provides a counter-silencing mechanism that reduces Hha–H-NS repression at specific virulence loci. This likely enables expression of horizontally acquired genes without broadly disrupting the core H-NS regulon. HnrS illustrates how mobile genetic elements deploy sRNAs to counteract xenogenic silencing and promote virulence gene expression, enhancing colonisation of the host.

**Importance statement:** Horizontally acquired genes are often silenced to protect bacterial genomes, but this defence also limits the expression of new traits. We identify a prophage-encoded small RNA, HnrS, that counteracts this restriction by repressing the xenogenic silencer Hha, lifting Hha–H-NS-mediated repression of virulence and metabolic genes. HnrS activates the locus of enterocyte effacement, nitrate/nitrite respiration, and nitric oxide resistance—pathways that help *E. coli* survive and colonise the inflamed gut. Our findings reveal an RNA-based counter-silencing mechanism encoded by mobile genetic elements, showing how phages can reprogram bacterial regulatory networks to promote adaptation and pathogenicity.
