## Supplementary Table 1 for "Phage-encoded sRNA counteracts xenogenic silencing in pathogenic *E. coli*"

### Sheet: Bacteria and Phage strains
Supplementary Table 1. Strains, oligonucleotides, and plasmids used in this study
Strains	Description	Reference
E. coli O157:H7 str. Sakai stx-	Δstx1 stx2A::kan, KanR	Dahan et al., Infection and Immunity 2004
E. coli K12 MG1655	Commensal E. coli	Blattner et al., Science 1997
E. coli K12 Dh5a	Cloning strain. fhuA2 lac(del)U169 phoA glnV44 80' lacZ(del)M15 gyrA96 recA1	Taylor et al., Europe PMC 1993
E. coli K12 Top10F'	F ́{lacIq Tn10 (TetR)} mcrA ∆(mrr-hsdRMS- mcrBC) Φ80lacZ∆M15 ∆lacX74 recA1 araD139 ∆(ara-leu)7697 galU galK rpsL endA1 nupG
E. coli O157:H7 str. Sakai stx-	∆stx1 stx2A:: kanR	(Dahan et al., 2004)
JJT163	∆stx1 stx2A:: kanR	This study
JJT1895	∆hha, kanR, TetR ; Allelic exchange	This study
JJT1897	∆hha, kanR; Allelic exchange	This study
E. coli O157:H7 str. Sakai stx+	Wild type	(Hayashi et al., 2001)
JJT243	wild type
JJT584	∆ecOnc10-12 ; CRISPR deletion	This study ^
E. coli O157:H7 str. TUV 93-0	Shiga toxin-negative derivative strain of EDL933	(Flockhart et al., 2012) (Tree et al., 2011)
JJT1929	∆hha, kanR, TetR ; Allelic exchange	This study
JJT1933	∆hha, kanR; Allelic exchange	This study
E. coli K-12 str. DH5a	Cloning strain (F– endAglnV44 thi1 recA1 relA1 gyrA96 deoR nupG purB20 φ80dlacZ∆ M15 Δ(lacZYA-argF)U169, hsdR17(rK–mK+),λ-)	(Taylor et al., 1993)
E. coli RP437	Super motile strain	(Kindly provided by Bakers lab)
K-12 str. DH5a
JJT073	Cloning strain	(Taylor et al., 1993)
JJT031	DH5α with pBAD+1	This study
JJT1816	DH5α with pBAD+1::EcOnc10	This study
O157:H7 str. Sakai stx+
JJT243	Wild type	(Hayashi et al., 2001)
JJT584	∆ecOnc10	Dr Brandon Sy (personal comm.)
JJT1832	Wild type with empty vector pBAD+1	This study
JJT1834	∆ecOnc10 pBAD+1	This study.
JJT1836	∆ecOnc10 pBAD+1::EcOnc10	This study
Oligonucleotide	Sequence	Purpose

### Sheet: Plasmids
Plasmid	Description	Source
pZE12::EcOnc10	sRNA EcOnc10 expression vector, AmpR	This study
pXG30-SF::mazFG	mazFG-superfolderGFP translational fusion, CmR. Contains upstream FLAG.	(Menz, 2017)
pXG0	Control plasmid for GFP fluorescence	(Urban & Vogel, 2007)
pJV300	Scrambled sRNA expression, control for sRNAs expressed in pZE12	(Sittka et al., 2007)
pZA21-MCS	PLtetO-1 expression vector. p15A replicon, KanR	Expressys, Germany
pZA21::mazEFG	mazEFG expression vector, KanR	(Li, 2022)
pZE12:luc	PLlacO-1 luciferase expression vector. ColE1 replicon, AmpR	Expressys Germany
pZE12::EcOnc10	sRNA EcOnc10 expression vector, AmpR	This study
pXG0	Control plasmid for GFP fluorescence, ChlR	(Urban & Vogel, 2007)
pCRISPathBrick (pCPB)	dCas9 and EcOnc10 targeting sgRNA expression vector, ChlR	(Cress et al., 2015)
pCRISPathBrick:EcOnc10	EcOnc10 knockdown using CRISPRi	(Menz, 2017)
(pCPB:EcOnc10)
pTartetF	gRNA plasmid for CRISPR-Cas9, SpR	(Jiang et al., 2015)
pTargetT::EcOnc10	Homology arm and sgRNA expression vector, specR	This study^
pCas	Temperature sensitive 30C, KanR, ChlR	(Jiang et al., 2015)
pTargetT::EcOnc10:gRNA2	Temperature sensitive 30C, KanR, ChlR	This study^
pXG10::hha	hha-sfGFP translational fusion, ChlR	This study
pXG10:ybaP	ybaP-sfGFP translational fusion, ChlR	This study
pXG10::Cca	cca-sfGFP translational fusion, ChlR	This study
pXG10::asnC	asnC-sfGFP translational fusion, ChlR	This study
pXG10::marC	marC-sfGFP translational fusion, ChlR	This study
pAJR70	For generating eGFP transcriptional fusions, contains optimised SD sequence, CmR	(Roe et al., 2004)
pAJR70::ler	ler-eGFP transcriptional fusion	(Roe et al., 2004)
pAJR70::tir	tir-eGFP transcriptional fusion	(Roe et al., 2004)
pAJR70::sepL	SepL-eGFP transcriptional fusion	(Roe et al., 2004)
pJV300	Scrambled sRNA expression, control for sRNAs expressed in pZE12, AmpR	(Sittka et al., 2007)
pXG10SF	PLtetO-1 superfolderGFP fusion vector. SC101 replicon, ChlR	(Corcoran et al., 2012)
pZE12::EcOnc10	sRNA EcOnc10 expression vector, AmpR	This study
pXG0	PLtetO-1 luciferase expression vector, ChlR	(Urban & Vogel, 2007)
pZE12::EcOnc10	sRNA EcOnc10 expression vector, AmpR	This study
pBAD+1	pBADmycHis A with MCS removed from +1(just after the ParaBAD) to rrnB T1 terminator.	(Tree et al., 2014)
pXG10::napF	NapF-sfGFP translational fusion,ChlR	This study
pXG10::crp	Crp-sfGFP translational fusion,ChlR	This study
pXG10::fur	Fur-sfGFP translational fusion,ChlR	This study
pXG10::tir	Tir-sfGFP translational fusion,ChlR	This study
pXG10::hcp	Hcp-sfGFP translational fusion, ChlR	This study
pXG10:pepE	PepE-sfGFP translational fusion,ChlR	This study
pXG10:nikA	NikA-sfGFP translational fusion,ChlR	This study
pXG10:yohJ	YohJ-sfGFP translational fusion,ChlR	This study
pXG10:adiY	AdiY-sfGFP translational fusion,ChlR	This study
pXG10:gadE	GadE-sfGFP translational fusion,ChlR	This study
pXG10::pchB	PchB-sfGFP translational fusion, ChlR	This study
pXG10::nrfA	NrfA-sfGFP translational fusion, ChlR	This study
pXG10::ghoS	GhoS-sfGFP translational fusion, ChlR	This study
pXG10:: ilvC	IlvC-sfGFP translational fusion, ChlR	This study
pXG10::nirB	NirB-sfGFP translational fusion, ChlR	This study
pXG10::nirD	NirD-sfGFP translational fusion, ChlR	This study

### Sheet: Primers
Primer	Sequence 5’—3’	Notes
SL_mazE_SmaI_A_R	5’-GTTTTTCCCGGGGCAGTAAAGATAACGGTCGTG-3’	Allelic exchange using pTOF25 for mazEFG deletion
SL_mazE_SOE_B_F	5’-CGCTCTTGCGGCCGCTTGGAACGGAACCCTTTCCTCAAACCACTATC-3’	Allelic exchange using pTOF25 for mazEFG deletion
SL_mazG_SOE_C_R	5’-CCGTTCCAAGCGGCCGCAAGAGCGGGGAATTACGCGGTCAAGC-3’	Allelic exchange using pTOF25 for mazEFG deletion
SL_mazG_SalI_D_F	5’-GTTTTTGTCGACCGGAATAACCTGTACGGTTG-3’	Allelic exchange using pTOF25 for mazEFG deletion
SL_mazG_screen_F	5’-GCTGAGTCGGTTTGGTTTTG-3’	Screening mazEFG genes
SL_mazE_screen_R	5’-CAATGATGTCGACGAGTTGC-3’	Screening mazEFG genes
ZA21MCS.5P.R	5’-5P-GTGCTCAGTATCTCTATCACTGA-3’	Amplifying ZA21 to clone into +1
ZA21MCS.HindIII.F	5’-GTTTTTAAGCTT GGTACGCGTGCTAGAGGCATC-3’	Amplifying ZA21 to clone into +1
SL_mazF_KpnI_F	5’-GTTTTTGGTACCATGGTAAGCCGATACGTACCC-3’	Cloning mazF into pZA21-MCS
SL_mazF_HindIII_R	5’-GTTTTTAAGCTTCTACCCAATCAGTACGTTAATTTTGG-3’	Cloning mazF into pZA21-MCS
SL_mazE_KpnI_F	5’-GTTTTTGGTACCATGATCCACAGTAGCGTAAAG-3’	Cloning mazEFG into pZA21-MCS
SL_mazG_HindIII_R	5’-GTTTTTAAGCTTTTAGAGATCAATTTCCTGCCG-3’	Cloning mazEFG into pZA21-MCS
PP_tetR_F	5’-CTTTCATTATCCCTCCTCTTCGC-3’	Screening tetRA gene pTOF25 plasmid specific
PP_tetR_R	5’-GTGCCGGATGTTATCGACG-3’	Screening tetRA gene pTOF25 plasmid specific
PP_intet_F	5’-TTCCACGATCAGCGATCGG-3’	Screening tetRA gene - insert specific
PP_intetR_R	5’-CTGATCAATCGTCACCCTTTCTC-3’	Screening tetRA gene - insert specific
PP_mazG_F	5’-GTTGCCAGACTTCTTCCATTG-3’	Screening mazG gene - insert specific
PP_mazE_R	5’-ATGATCCACAGTAGCGTAAAGCG-3’	Screening mazE gene - insert specific
PP_comp_mazEFG_F1	5’-GTTTTTGAATTCCGCGTGCTGGGTAAACTCAAC-3’	For amplification of mazEFG EcoRI restriction site
PP_comp_mazEFG_R1	5’-GTTTTTGAATTCTAAAACGAAAGGCCCAGTCTTTCGACTGAGCCTTTCGTTTTATCGCCAGCGCACTATTGAAATC-3’	For amplification of mazEFG EcoRI restriction site and rrnB intrinsic terminator(in bold)
PP_pBR322_screening_F	5’-TAGGCGTATCACGAGGCC-3’	Screening plasmid pBR322
PP_pBR322_screening_R	5’-GTGCCTGACTGCGTTAGC-3’	Screening plasmid pBR322
PK03_L	5’-AGGGCAGGGTCGTTAAATAGC-3’	Screening plasmid pTOF25
PP_PTOF25SOEINSERT_R	5’-CTTAATGCGCCGCTACAG-3’	Screening plasmid pTOF25
ZE12.seq.F	5’-CTCGAGAATTGTGAGCGGATAAC-3’	Screening plasmid ZE12
ZE12.seq.R	5’-CAGTCTTTCGACTGAGCCTTTCG-3’	Screening plasmid ZE12
PP_pXG10_F	5’-GAGATTGACATCCCTATCAGTG-3’	Screening primers for pXG10
PP_pXG10_R	5’-GAATTGGGACAACTCCAGTG-3’	Screening primers for pXG10
PP-pBAD-screening-F	5’-GATCTGAATAGCGCCGTCGAC-3’	Screening primers for pBAD
PP-pBAD-screening-R	5’-GCTTAATTTGATGCCTGGCAG-3’	Screening primers for pBAD
PP-pBAD-screening-F2	5’-GCTCTTCTCGCTAACCAAAC-3’	Screening primers for pBAB(new set of primers)
PP-pBAD-screening-R2	5’-CCGTGTTGGAGTCACAGCAG-3’	Screening primers for pBAB(new set of primers)
pBAD-PP-EcOnc10	5’-ATAACAATAATAATCTTCTACCCAATCAGTACATTACTGCTGTGACTCCAACACGGCAGTTTTTTTTGCCTGGCGGCAGTAGCG-3’	Inverse PCR in pBAD
pBAD-PP-5P.R	5’-TATGGAGAAACAGTAGAGAG-3’	Inverse PCR in pBAD
pZE12-inverse PCR.F	5’-ATAACAATAATAATCTTCTACCCAATCAGTACATTACTGCTGTGACTCCAACACGGCAGTTTTTTTGGCATCAAATAAAACGAAAG-3’	Inverse PCR in pZE12
pZE12-inverse PCR.5P.R	5’-GTGCTCAGTATCTTGTTATCC-3’	Inverse PCR in pZE12
BS_pZA21_Seq_F	5’-ATAGAGATTGACATCCCTATCAG-3’	Screening primers for pZA21
SL_pZA21_Seq_R	5’-GTCTTTCGACTGAGCCTTTC-3’	Screening primers for pZA21
BS_EcOnc10_NB	5’-ACAGCAGTAATGTACTGATTGGGTAGAAGATTATT-3’	Probing EcOnc10
BS_EcOnc10_Down_F	5’-GAAACTGGAATCTGTTCAATTGTTATGCTTTATTTTTATTC-3’	For CRISPR construct generation
BS_EcOnc10_Down_R	5’-GTTTTTCTCGAGGATTGAACAAATTAACATCGC-3’	For CRISPR construct generation
BS_EcOnc10_UP_F	5’-GTTTTTAAGCTTGATTATTTCATCCTCAGAGAAC-3’	For CRISPR construct generation
BS_EcOnc10_UP_R	5’-GAATAAAAATAAAGCATAACAATTGAACAGATTCCAGTTTC-3’	For CRISPR construct generation
BS_EcOnc10_sgRNA1_F	5’-CAATAAAAAAACTGCCGTGTGTTTTAGAGCTAGAAATA -3’	For inverse PCR insertion of EcOnc10 sgRNA into pTargetF
BS_EcOnc10_sgRNA2_F	5’-CACAGCAGTAATGTACTGATGTTTTAGAGCTAGAAATA -3’	For inverse PCR insertion of EcOnc10 sgRNA into pTargetT::EcOnc10
BS_pTargetF_R_5P	5’-ACTAGTATTATACCTAGGACTGAG -3’	For insertion of EcOnc10
pTargetT_F_Seq	5’-AGCGAGGAAGCGGAAGAGCG-3’	For sequencing sgRNA insertion
pCas_TetRA_GA_F	5’-ACCGCTGCCGGAAGTAACACCCCTTGTATTACTGTTTATGTAAGCAGACAG -3’	For linearising and deleting kanamycin resistance from pCas
pCas_TetRA_GA_R	5’-TGATCGTGGAAAAGTTCAGAATTGGTTAATTGGTTGTGGAAACGT-3’	For linearising and deleting kanamycin resistance from pCas
Del_Check_F_2	5’-CCCGACTGGCAGACACCGCTGAAC-3’	For colony screening EcOnc10 gene deletion
Del_Check_R_2	5’-TACGAAGCACAGCCATGTAAAATC-3’	For colony screening EcOnc10 gene deletion
PP_tetR_F	5’-CTTTCATTATCCCTCCTCTTCGC-3’	Screening tetracycline resistance gene pTOF25 plasmid specific
PP_tetR_R	5’-GTGCCGGATGTTATCGACG-3’	Screening tetracycline resistance gene pTOF25 plasmid specific
PP_intet_F	5’-TTCCACGATCAGCGATCGG-3’	Screening tetracycline resistance gene - insert specific
PP_intetR_R	5’-CTGATCAATCGTCACCCTTTCTC-3’	Screening tetracycline resistance gene - insert specific
PP_marC_F	5’-TTTTTGCTAGCCCGCATAATTGCGCCAGAGCT-3’	Screening primers for marC insert specific
PP_mar_R	5’-TTTTTATGCATGATAACCCAGATACACAGGATAAC-3’	Screening primers for marC insert specific
PP_asnC_F	5’-TTTTTGCTAGCGGCACCAATCAGGTTTGTGCG-3’	Screening primers for asnC insert specific
PP_asnC_R	5’-TTTTTATGCATCCCCCCATTTACGGGTGGACAAG-3’	Screening primers for asnC insert specific
PP_ybaP_F	5’-TTTTTGCTAGCCGTCGCCTGAAGAACCATCGC-3’	Screening primers for ybaP insert specific
PP_ybaP_R	5’-TTTTTATGCATTCACAAAGGGAGGTCGTATG-3’	Screening primers for ybaP insert specific
PP_hha_F	5’-TTTTTGCTAGCATAATCGGTTTTCGTTAAAGG-3’	Screening primers for hha insert specific
PP_hha_R	5’-TTTTTATGCATGATCTTCAGAAATGGCGGAAGTC-3’	Screening primers for hha insert specific
PP-cca-F	5’-AATTGTGTATTTGACGAAGGGATG-3’	Screening primers for cca insert specific
PP-cca-R	5’-TTGCGGATGCAGAAACACAGG-3’	Screening primers for cca insert specific
PP_pBR322_screening_F	5’-TAGGCGTATCACGAGGCC-3’	Screening plasmid pBR322
PP_pBR322_screening_R	5’-GTGCCTGACTGCGTTAGC-3’	Screening plasmid pBR322
PK03_L	5’-AGGGCAGGGTCGTTAAATAGC-3’	Screening plasmid pTOF25
PP_PTOF25SOEINSERT_R	5’-CTTAATGCGCCGCTACAG-3’	Screening plasmid pTOF25
ZE12.seq.F	5’-CTCGAGAATTGTGAGCGGATAAC-3’	Screening plasmid ZE12
ZE12.seq.R	5’-CAGTCTTTCGACTGAGCCTTTCG-3’	Screening plasmid ZE12
Hha_F_g33t_g37t	5’-CGTTAAAGGTTTTTCGGACATACTTATACACATGGTTGTAATAATTCTAACAAGA-3’	Introducing mutation in Hha interaction site (For site directed mutagenesis)
Hha_R_g33t_g37t	5’-TCTTGTTAGAATTATTACAACCATGTGTATAAGTATGTCCGAAAAACCTTTAACG-3’	Introducing mutation in Hha interaction site (For site directed mutagenesis)
EcOnc10_F_c34a_c38a	5’-CACAGCAGTAATGTACTGATTGTGTATAAGATTATTATTGTTATGTGCTCAGTA-3’	Introducing mutation in EcOnc10 interaction site (For site directed mutagenesis)
EcOnc10_R_c34a_c38a	5’-TACTGAGCACATAACAATAATAATCTTATACACAATCAGTACATTACTGCTGTG-3’	Introducing mutation in EcOnc10 interaction site (For site directed mutagenesis)
PP_pXG10_F	5’-GAGATTGACATCCCTATCAGTG-3’	Screening primers for pXG10
PP_pXG10_R	5’-GAATTGGGACAACTCCAGTG-3’	Screening primers for pXG10
PP-pBAD-screening-F	5’-GATCTGAATAGCGCCGTCGAC-3’	Screening primers for pBAD
PP-pBAD-screening-R	5’-GCTTAATTTGATGCCTGGCAG-3’	Screening primers for pBAD
PP-pBAD-screening-F2	5’-GCTCTTCTCGCTAACCAAAC-3’	Screening primers for pBAD(new set of primers)
PP-pBAD-screening-R2	5’-CCGTGTTGGAGTCACAGCAG-3’	Screening primers for pBAD(new set of primers)
pBAD-PP-EcOnc10	5’-ATAACAATAATAATCTTCTACCCAATCAGTACATTACTGCTGTGACTCCAACACGGCAGTTTTTTTTGCCTGGCGGCAGTAGCG-3’	EcOnc10 sequence for Inverse PCR in pBAD
pBAD-PP-5P.R	5’-TATGGAGAAACAGTAGAGAG-3’	Inverse PCR in pBAD
pZE12-inverse PCR.F	5’-ATAACAATAATAATCTTCTACCCAATCAGTACATTACTGCTGTGACTCCAACACGGCAGTTTTTTTGGCATCAAATAAAACGAAAG-3’	EcOnc10 sequence for Inverse PCR in pZE12
pZE12-inverse PCR.5P.R	5’-GTGCTCAGTATCTTGTTATCC-3’	Inverse PCR in pZE12
Hha_sdm_g47t_F	5’-GTTAAAGGTTTTTCGGACATACTTATACCCATGGTTGTAATAATTCTAAC	Site directed mutagenesis 1 point mutations
Hha_sdm_g47t_R	5’-GTTAGAATTATTACAACCATGGGTATAAGTATGTCCGAAAAACCTTTAAC-3’	Site directed mutagenesis 1 point mutations
Hha_EcOnc10_sdm_c44a_F	5’-AATGTACTGATTGGGTATAAGATTATTATTGTTATGTGCTCAGTATCTTG-3’	Site directed mutagenesis 1 point mutations
Hha_EcOnc10_sdm_c44a_R	5’-CAAGATACTGAGCACATAACAATAATAATCTTATACCCAATCAGTACATT-3’	Site directed mutagenesis 1 point mutations
Hha_sdm_a49t_F	5’-CGTTAAAGGTTTTTCGGACATACATCTACCCATGGTTGTAATAATTC-3’	Site directed mutagenesis 1 point mutations
Hha_sdm_a49t_R	5’-GAATTATTACAACCATGGGTAGATGTATGTCCGAAAAACCTTTAACG-3’	Site directed mutagenesis 1 point mutations
Hha_EcOnc10_sdm_ t42a_F	5’-AATGTACTGATTGGGTAGATGATTATTATTGTTATGTGCTCAGTATC-3’	Site directed mutagenesis 1 point mutations
Hha_EcOnc10_sdm_ t42a_R	5’-GATACTGAGCACATAACAATAATAATCATCTACCCAATCAGTACATT-3’	Site directed mutagenesis 1 point mutations
Hha_sdm_g42a_F	5’-TTTTCGGACATACTTCTACCTATGGTTGTAATAATTCTAACAAGATAAACT-3’	Site directed mutagenesis 1 point mutations
Hha_sdm_g42a_R	5’-AGTTTATCTTGTTAGAATTATTACAACCATAGGTAGAAGTATGTCCGAAAA-3’	Site directed mutagenesis 1 point mutations
Hha_EcOnc10_sdm_c49t_F	5’-GTCACAGCAGTAATGTACTGATTAGGTAGAAGATTATTATTGTTATG-3’	Site directed mutagenesis 1 point mutations
Hha_EcOnc10_sdm_c49t_R	5’-CATAACAATAATAATCTTCTACCTAATCAGTACATTACTGCTGTGAC-3’	Site directed mutagenesis 1 point mutations
Hha_sdm_g42a_g47t_a49t_F	5’-GGTTTTCGTTAAAGGTTTTTCGGACATACATATACCTATGGTTGTAATAATTCTAACAAGATAAAC-3’	Site directed mutagenesis 3 point mutations
Hha_sdm_g42a_g47t_a49t_R	5’-GTTTATCTTGTTAGAATTATTACAACCATAGGTATATGTATGTCCGAAAAACCTTTAACGAAAACC-3’	Site directed mutagenesis 3 point mutations
Hha_EcOnc10_ t42a_c44a_c49t_F	5’-GGAGTCACAGCAGTAATGTACTGATTAGGTATATGATTATTATTGTTATGTGCTCAGTATCT-3’	Site directed mutagenesis 3 point mutations
Hha_EcOnc10_ t42a_c44a_c49t_R	5’-AGATACTGAGCACATAACAATAATAATCATATACCTAATCAGTACATTACTGCTGTGACTCC-3’	Site directed mutagenesis 3 point mutations
EcOnc10_KD_F	5’-AAACGTGTTGGAGTCACAGCAGTAATGTACTGATGTTTTAGAGCTATGCTGTTTTGAATGGTCCCA -3’	CRISPRi construct generation
EcOnc10_KD_R	5’-GTTTTGGGACCATTCAAAACAGCATAGCTCTAAAACATCAGTACATTACTGCTGTGACTCCAACAC-3’	CRISPRi construct generation
BS_pCRISPathBrick_F	5’-CGCATTGATTTGAGTCAGCTAGGAGG-3’	SRB:EcOnc10 insertion into pCPB
BS_pCRISPathBrick_R	5’-GGAACTCAACAAGTCTCAGTGTGC-3’	SRB:EcOnc10 insertion into pCPB
pBAD_PP_5P_R	5’-TATGGAGAAACAGTAGAGAG-3’	For inverse PCR
pBAD_PP_EcOnc10	5’- ATAACAATAATAATCTTCTACCCAATCAGTACATTACTGCTGTGACTCCAACACGGCAGTTTTTTTTGCCTGGCGGCAGTAGG-3’	Inserting EcOnc10 in pBAD+1
PP.nirD.mph1103I.F	5’-TTTTTATGCATATCCCAGTAACTCTGGTGGAGGAC-3’	Cloning nirD into pXG10SF
PP.nirD.nheI.R	5’- TTTTTGCTAGCGCCGGTTTCAGGCAGGATGTCATC-3’	Cloning nirD into pXG10SF
PP.infA.mph1103I.F	5’- TTTTTATGCATGTTCAAATTACGGTAGTGATA-3’	Cloning infA into pXG10SF
PP.infA.NheI.R	5’- TTTTTGCTAGCTTCAAGAACGGTACCTTGCATTTC-3’	Cloning infA into pXG10SF
PP.crp.mph1103I.F	5’- TTTTTATGCATGATGCTACAGTAATACATTGATGTAC-3’	Cloning crp into pXG10SF
PP.crp.NheI.F	5’- TTTTTGCTAGCGTCTGTTTGCGGTTTGCCAAGCAC-3’	Cloning crp into pXG10SF
PP.fur.mph1103.F	5’- TTTTTATGCATGTGTTCAAGTGGCCTTGCCGTTGT-3’	Cloning fur into pXG10SF
PP.fur.NheI.R	5’- TTTTTGCTAGCAGGAAGCGTTACTTTCAGGCCAGC-3’	Cloning fur into pXG10SF
PP.napF.mph1103.F	5’- TTTTTATGCATGGCTATAAAAATGGCTTATTAATTATGCGG-3’	Cloning napF into pXG10SF
PP.napF.Nhe1.R	5’- TTTTTGCTAGCGAGTATGCCCCGACGGGATGCATC-3’	Cloning napF into pXG10SF
PP.tir.mph1103I.F	5’- TTTTTATGCATGTCATGTTCAGCCGTTTATCGAC-3’	Cloning tir into pXG10SF
PP.tir.NheI.R1	5’- TTTTTGCTAGCCACATTGGGATTATGACCAAG-3’	Cloning tir into pXG10SF
PP.tir.NheI.R2	5’- TTTTTGCTAGCATTATGACCAAGATTACCAATAGG-3’	Cloning tir into pXG10SF
PP.FlhD.mph1103I.F	TTTTTATGCATCGATTTAGGAAAAATCTTAGATAAGTGT-3’	Cloning flhD into pXG10SF
PP.FlhD.NheI.R	5’- TTTTTGCTAGCGTCATAAATGTGTTTCAGCAACTC-3’	Cloning flhD into pXG10SF
PP.FlhD.NheI.R2	5’- TTTTTGCTAGCCAGACGCTGTGCAAGTAGTAAATATGA-3’	Cloning flhD into pXG10SF
PP.FlhD.NheI.R3	5’- TTTTTGCTAGCATTTATGCCGAGACGAAACATAGCGGA-3’	Cloning flhD into pXG10SF
PP.gadE.mph1103I.F	5’- TTTTTATGCATACGTATTAGTTCACGAAGGGCAAAG-3’	Cloning gadE into pXG10SF
PP.gadE.NheI.R	5’- TTTTTGCTAGCGCGGCTAACAAAATAAATAGGCGC-3’	Cloning gadE into pXG10SF
PP.hcp.Mph1103I.F	5’- TTTTTATGCATGATTCGCCGCAGCCGCTCTACCGCA-3’	Cloning hcp into pXG10SF
PP.hcp.NheI.R	5’- TTTTTGCTAGCGGCAGAAAGCCCTTGCAGCGCCGC-3’	Cloning hcp into pXG10SF
PP.pchB.Nhe1.R. 199bp	5’- TTTTTGCTAGCCTTACGCAAACACTCTGCTCGTTT-3’	Cloning pchB into pXG10SF
PP.pchB.Mph1103I.F	5’- TTTTTATGCATATTAAGGACGGTAAATTCAGGATG-3’	Cloning pchB into pXG10SF
PP.nrfA.Mph1103I.F	5’-TTTTTATGCATCGAGCAATGTCATGACAGTGTA-3’	Cloning nrfA into pXG10SF
PP.nrfA.Nhe1.R	5’- TTTTTGCTAGCCGAGAAGGGATACCCCGCCCACAG-3’	Cloning nrfA into pXG10SF
PP.pepE.Mph1103I.F	5’- TTTTTATGCATGGTAGCATGCCTTCCGTGATTTCT-3’	Cloning pepE into pXG10SF
PP.pepE.Nhe1.R	5’- TTTTTGCTAGCTTTAACCACGTCAGTAATTGGAGC-3’	Cloning pepE into pXG10SF
PP.ilvC.Mph1103I.F	5’- TTTTTATGCATAATCTTGCAAACGCGAACCGAACA-3’	Cloning ilvC into pXG10SF
PP.ilvC.Nhe1.R	5’- TTTTTGCTAGCGCCGAACTGAATCAGTTTTTCTGC-3’	Cloning ilvC into pXG10SF
PP.nikA.Mph1103I.F	5’- TTTTTATGCATTCACTCCTCGCTGTCAGTCAGC-3’	Cloning nikA into pXG10SF
PP.nikA.Nhe1.R	5’- TTTTTGCTAGCCAGGGTGATTTGCAGCTCTGTTTT-3’	Cloning nikA into pXG10SF
PP.adiY.Mph1103I.F	5’- TTTTTATGCATGTTTATATTCATCATACAATTATATAACC-3’	Cloning adiY into pXG10SF
PP.adiY.Nhe1.R	5’- TTTTTGCTAGCTTTGATAAACGCTGTCACTTACAC-3’	Cloning adiY into pXG10SF
PP.nirB.Mph1103I.F	5’- TTTTTATGCATAATAGAAAAGAAATCGAGGCAA-3’	Cloning nirB into pXG10SF
PP.nirB.Nhe1.R	5’- TTTTTGCTAGCCTGATCAAGCTGTTCTGCCATCAG-3’	Cloning nirB into pXG10SF
PP.yohJ.Mph1103I.F	5’- TTTTTATGCATTCTTAATGTGATCGGTAGCACG-3’	Cloning yohJ into pXG10SF
PP.yohJ.NheI.R	5’- TTTTTGCTAGCCAATAGCGCCATATAGCGAATCAG-3’	Cloning yohJ into pXG10SF
PP.Ghos.Mph11031.F	5’- TTTTTATGCATTCCCCAGAGTGTTCAATATTTATA-3’	Cloning ghoS into pXG10SF
PP.GhoT.Nhe1.R	5’- TTTTTGCTAGCTCATGTGAGATAAACCAGATAATG-3’	Cloning ghoS into pXG10SF
PP_nirD_sdms1_t17a_F	5’- CATGCGTTGTCCTCCTCCAGAGTTACTGGGA-3’	For generating nirD-M1 point mutation
PP_nirD_sdms1_t17a_R	5’- TCCCAGTAACTCTGGAGGAGGACAACGCATG-3’	For generating nirD-M1 point mutation
PP_EcOnc10_sdms1_a20t_F	5’- GCAGTAATGTACTGATTGGGAAGAAGATTATTATTGTTATGCTTTATTTTTATTCTATAT-3’	For generating EcOnc10-M1 point mutation
PP_EcOnc10_sdms1_a20t_R	5’- ATATAGAATAAAAATAAAGCATAACAATAATAATCTTCTTCCCAATCAGTACATTACTGC-3’	For generating EcOnc10-M1 point mutation
PP_nirD_sdms3_g22t_F	5’- CTGGCTCATGCGTTGTACTCCACCAGAGTTACT-3’	For generating nirD-M3 point mutation
PP_nirD_sdms3_g22t_R	5’- AGTAACTCTGGTGGAGTACAACGCATGAGCCAG-3’	For generating nirD-M3 point mutation
PP_EcOnc10_sdms3_c15a_F	5’- AATGTACTGATTGGGTAGAATATTATTATTGTTATGCTTTATTTTTATTCTATATGGCT-3’	For generating EcOnc10-M3 point mutation
PP_EcOnc10_sdms3_c15a_R	5’- AGCCATATAGAATAAAAATAAAGCATAACAATAATAATATTCTACCCAATCAGTACATT-3’	For generating EcOnc10-M3 point mutation
BS_T7_EcOnc10_F	5'-TAATACGACTCACTATAGATAATAATCTTCTACCCAAT-3'
BS_IVT_EcOnc10_R	5'-GAAACTGGAATCTGTTCAAT-3'
BS_T7_MazFG_F	5'-TAATACGACTCACTATAGGCGTAGCGTTAGCTGATCAG-3'
BS_IVT_MazFG_R	5'-ATTTGATTCATTAGAATGTC-3'
