## Supplementary Table 2 for "Phage-encoded sRNA counteracts xenogenic silencing in pathogenic *E. coli*"

### Sheet: del_vs_wt_downregulated in del
Downregulated in del
Feature_Name	Feature	Start	End	log2FoldChange del_vs_WT	padj del_vs_WT	pvalue del_vs_WT	Role
yhiM	CDS	4369448	4370500	-9.26033	5.81236e-118	3.12829e-120	acid resistance protein
gadA	CDS	2092027	2093427	-8.2143	0	0	glutamate decarboxylase B
gadC	CDS	2090336	2091871	-7.98224	0	0	amino acid antiporter
poxB	CDS	1040444	1042162	-5.79069	1.78943e-211	2.31142e-214	pyruvate dehydrogenase
yegP	CDS	2840758	2841090	-5.57243	1.50231e-102	1.35839e-104	hypothetical protein
ydcT	CDS	2028717	2029730	-5.54487	3.10554e-149	9.36007e-152	ABC transporter ATPase
ycaC	CDS	1076045	1076671	-5.50254	3.32549e-217	2.86372e-220	isochorismatase family hydrolase
narU	CDS	2062045	2063433	-5.43153	1.90526e-102	1.76375e-104	nitrate/nitrite transporter
ydcS	CDS	2027554	2028699	-5.40274	5.11881e-215	5.51002e-218	ABC transporter periplasmic binding protein
talA	CDS	3294925	3295875	-5.37083	1.91747e-192	2.88962e-195	transaldolase A
clsB	CDS	944866	946107	-5.27317	1.75359e-76	2.49165e-78	cardiolipin synthase 2
hcp	CDS	1043275	1044927	-5.26911	4.98047e-106	4.18166e-108	hybrid-cluster [4Fe-2S-2O] subunit of anaerobic terminal reductases
ydcU	CDS	2029731	2030672	-5.20475	2.71242e-135	1.10949e-137	ABC transporter permease
ydcV	CDS	2030662	2031456	-5.17774	2.16767e-45	6.20666e-47	ABC transporter permease
C0343	sRNA	1918972	1919046	-5.13843	5.33111e-40	1.79043e-41	NA
tktB	CDS	3295895	3297898	-5.08819	6.65964e-145	2.15058e-147	transketolase
osmF	CDS	2947571	2948488	-4.99759	7.19572e-116	4.49248e-118	ABC transporter periplasmic binding protein
elaB	CDS	3111370	3111675	-4.97535	2.08788e-166	4.4949e-169	membrane-anchored DUF883 family ribosome-binding protein
sRNA_00052	ncRNA	2027397	2027482	-4.93944	8.85592e-50	2.19253e-51	NA
narG	CDS	2058223	2061963	-4.89257	4.42856e-90	4.9577e-92	nitrate reductase 1 alpha subunit
narY	CDS	2056682	2058226	-4.8605	7.77069e-69	1.23796e-70	nitrate reductase 1 beta (Fe-S) subunit
yegS	CDS	2843652	2844551	-4.84609	1.13794e-109	9.06436e-112	phosphatidylglycerol kinase
ybhP	CDS	946104	946865	-4.80284	1.38505e-76	1.93817e-78	endo/exonuclease/phosphatase family protein
bfr	CDS	4189253	4189729	-4.78527	3.743e-116	2.17569e-118	bacterioferritin
mcbR	CDS	2036162	2036827	-4.74496	1.76106e-70	2.69182e-72	colanic acid and biofilm gene transcriptional regulator
yehY	CDS	2946407	2947564	-4.72338	1.91627e-64	3.17659e-66	ABC transporter permease
yphA	CDS	3393982	3394404	-4.72007	7.31738e-103	6.45883e-105	membrane protein
ydeI	CDS	2150136	2150528	-4.69561	1.34867e-63	2.29375e-65	hydrogen peroxide resistance OB fold protein
patD	CDS	2031478	2032902	-4.44509	5.80531e-84	7.24883e-86	gamma-aminobutyraldehyde dehydrogenase
fic	CDS	4210895	4211497	-4.42718	7.08125e-70	1.11288e-71	cell filamentation protein Fic
sRNA_00096	ncRNA	2958007	2958416	-4.40634	2.4709e-33	9.89425e-35	NA
uspB	CDS	4373822	4374157	-4.39584	1.53717e-70	2.31651e-72	universal stress protein B
narW	CDS	2055987	2056682	-4.38421	1.42979e-42	4.37093e-44	nitrate reductase 2 delta subunit
ybhN	CDS	943910	944866	-4.37127	6.38697e-41	2.10378e-42	inner membrane protein
gmr	CDS	1845600	1847585	-4.32567	9.24907e-81	1.19471e-82	modulator of Rnase II stability
yhcO	CDS	4121222	4121494	-4.29516	1.94893e-41	6.29365e-43	barnase inhibitor
yohC	CDS	2954092	2954679	-4.26324	5.74564e-53	1.31117e-54	inner membrane protein
yehX	CDS	2945488	2946414	-4.20877	1.50778e-44	4.44705e-46	transporter subunit: ATP-binding component of ABC superfamily protein
dps	CDS	972715	973218	-4.13843	1.37205e-114	9.74762e-117	Fe-binding and storage protein
gapC	CDS	2007358	2008359	-4.04886	2.05804e-163	5.75986e-166	glyceraldehyde-3-phosphate dehydrogenase C
narV	CDS	2055310	2055990	-4.00384	2.40974e-39	8.24861e-41	nitrate reductase 2 gamma subunit
ydcK	CDS	2017115	2018095	-3.96684	2.01583e-57	4.1662e-59	hypothetical protein
ybiO	CDS	967707	969932	-3.91118	2.40587e-60	4.60975e-62	mechanosensitive channel protein
fbaB	CDS	2851180	2852232	-3.9097	1.62471e-93	1.71391e-95	fructose-bisphosphate aldolase class I
yehW	CDS	2944752	2945483	-3.90047	1.14344e-56	2.43705e-58	ABC transporter permease
dtpB	CDS	4375299	4376768	-3.89983	3.04835e-62	5.38136e-64	dipeptide and tripeptide permease B
yfdC	CDS	3192034	3192966	-3.7517	1.10342e-41	3.49198e-43	inner membrane protein
hopD	CDS	4188789	4189256	-3.67111	9.92591e-21	6.49618e-22	leader peptidase HopD
yhfG	CDS	4211487	4211654	-3.58196	3.54564e-32	1.48848e-33	antitoxin for Fic
csiE	CDS	3386071	3387351	-3.55497	4.52009e-61	8.46605e-63	stationary phase inducible protein
ydaM	CDS	1916172	1917404	-3.46218	8.46975e-81	1.07581e-82	diguanylate cyclase
adhP	CDS	2074208	2075218	-3.3678	1.35933e-39	4.5945e-41	alcohol dehydrogenase
tam	CDS	2131405	2132163	-3.25409	6.89927e-59	1.39619e-60	trans-aconitate methyltransferase
yohF	CDS	2955557	2956318	-3.24785	1.98886e-15	1.75122e-16	oxidoreductase
ycaP	CDS	1086406	1087098	-3.13228	4.23118e-39	1.45746e-40	hypothetical protein
ydeJ	CDS	2150804	2151322	-3.11767	1.35407e-20	8.94938e-22	inactive PncC family protein
curA	CDS	2034927	2035964	-3.05839	1.62249e-27	8.06876e-29	curcumin/dihydrocurcumin reductase
ybiI	CDS	962631	962897	-3.05278	8.87657e-27	4.58639e-28	DksA-type zinc finger protein
yheL	CDS	4367454	4369064	-2.98788	3.38671e-08	5.06636e-09	hypothetical protein
osmC	CDS	2078005	2078436	-2.92279	2.47874e-64	4.16237e-66	peroxiredoxin osmC
ydcL	CDS	2020105	2020773	-2.89099	4.03781e-91	4.43333e-93	lipoprotein
sra	CDS	2077206	2077343	-2.85373	1.17264e-40	3.913e-42	stationary-phase-induced ribosome-associated protein
cnu	CDS	2304717	2304932	-2.68239	1.9933e-68	3.21846e-70	oriC-binding nucleoid-associated protein
ydgA	CDS	2289790	2291298	-2.64313	4.24916e-88	4.93982e-90	hypothetical protein
ybdR	CDS	723443	724681	-2.62713	1.79549e-27	8.96777e-29	Zn-dependent NAD(P)-binding oxidoreductase
mcbA	CDS	966248	966508	-2.57146	1.33984e-13	1.3182e-14	colanic acid mucoidy stimulation protein
glgP	CDS	4262316	4264709	-2.5608	5.74843e-43	1.7202e-44	glycogen phosphorylase
ydbC	CDS	1990190	1991050	-2.54721	7.03413e-13	7.31428e-14	NAD(P)-binding oxidoreductase
yddH	CDS	2052656	2053225	-2.47106	2.6544e-22	1.62293e-23	NA
ybhB	CDS	929800	930276	-2.36813	3.90121e-61	7.2229e-63	kinase inhibitor
argW	exon	3193042	3193116	-2.34019	0.015025	0.00557008	tRNA-Arg
argW	tRNA	3193042	3193116	-2.34019	0.015025	0.00557008	tRNA-Arg
fepD	CDS	702842	703846	-2.30514	1.04974e-21	6.5764e-23	ferrienterobactin ABC transporter permease
dosC	CDS	2087127	2088509	-2.28567	6.30255e-53	1.45183e-54	diguanylate cyclase
ydgD	CDS	2271898	2272719	-2.27736	2.42471e-49	6.10744e-51	peptidase
yaaU	CDS	50222	51553	-2.22224	3.62267e-09	5.01481e-10	MFS sugar transporter
dosP	CDS	2084713	2087102	-2.13632	1.47261e-39	5.0091e-41	NA
uxaB	CDS	2133278	2134729	-2.12232	9.18136e-26	4.92176e-27	altronate oxidoreductase
ypfN	CDS	3309021	3309221	-2.08734	1.3224e-32	5.49459e-34	membrane protein
artQ	CDS	1030132	1030848	-2.083	2.11763e-45	6.0178e-47	arginine ABC transporter permease
ynfD	CDS	2257504	2257809	-2.07466	5.83771e-19	4.18505e-20	hypothetical protein
gudD	CDS	3640572	3641912	-2.05952	1.18363e-13	1.15688e-14	D-glucarate dehydratase
artI	CDS	1030855	1031586	-2.00529	1.04022e-48	2.68732e-50	arginine transporter subunit
artM	CDS	1029464	1030132	-2.00008	1.19407e-50	2.87914e-52	arginine ABC transporter permease

### Sheet: del_vs_wt_upregulated in del
Upreulated in del
Feature_Name	Feature	Start	End	log2FoldChange del_vs_WT	padj del_vs_WT	pvalue del_vs_WT	Role
leuO	CDS	88974	89918	2.0718	6.11e-39	2.12e-40	DNA binding transcriptional activator
citG	CDS	727986	728864	2.894	2.36e-41	7.67e-43	de_phospho co_A enzyme synthase
exon_901312	sRNA	901313	901403	2.65276	3.3e-15	2.95e-16	EcOnc13
sRNA_00019	ncRNA	1056833	1057020	2.91217	3.34e-06	6.26e-07
nleG6-1	CDS	1970912	1971541	2.02631	4e-23	2.36e-24
nleG6-2	CDS	2159577	2160206	2.22662	1.97e-25	1.07e-26
NP_310191.1	CDS	2168241	2168939	2.19026	0.00616429	0.00207157	Phage minor tail protein
NP_310194.1	CDS	2171858	2172271	2.88704	7.36e-07	1.28e-07	Phage minor tail protein
NP_310195.1	CDS	2172298	2172720	2.42293	9.24e-14	8.97e-15	Phage minor tail protein
NP_310206.1	CDS	2172734	2173486	3.21105	3.5e-11	4.04e-12	phage terminase large subunit
NP_310207.1	CDS	2181663	2182208	2.96407	1.4e-05	2.93e-06	phage DNA packaging protein
NP_310211.2	CDS	2183679	2184137	3.40512	1.85e-07	3.01e-08	phage endopeptidases
YP_009502629.1	CDS	2184149	2184295	2.21412	0.0026371	0.000826044	hypothetical protein
NP_310216.2	CDS	2186722	2188572	2.73146	5.6e-28	2.74e-29	hypothetical protein
wcaG	CDS	2778912	2779877	2.0694	3.21e-13	3.25e-14	GDP-L-fucose synthetase protein
gmd	CDS	2779880	2780998	2.28686	5.35e-27	2.74e-28	GDP-D mannose dehydratase
wcaF	CDS	2803851	2804399	2.46893	3.52e-18	2.63e-19	acyl transferase
wcaE	CDS	2804415	2805161	2.28001	4.41e-18	3.3e-19	glycosyl transferase
wcaD	CDS	2805172	2806389	2.06989	2.83e-15	2.52e-16	colanic acid polymerase
wcaB	CDS	2807578	2808066	2.27214	2.94e-05	6.49e-06	acyl transferase
wzc	CDS	2809001	2811163	2.11958	2.2e-21	1.4e-22	colanic acid production protein tyrosine kinase
wzb	CDS	2811166	2811609	2.08831	3.06e-06	5.71e-07	colanic acid production protein tyrosine phosphatase
wza	CDS	2811615	2812754	2.85463	1.24e-19	8.53e-21	colanic acid export protein
alaX	exon	3244958	3245033	2.58508	0.000224696	5.79e-05	tRNA-Ala

### Sheet: del_vs_comp downregulated in de
Downregulated in del
Feature_Name	Start	End	Feature	product	log2FoldChange	padj	pvalue
hcp	1043275	1044927	CDS	hybrid-cluster [4Fe-2S-2O] subunit of anaerobic terminal reductases	-5.1703	1.058e-100	2.83952e-104
nirD	4216585	4216911	CDS	nitrite reductase (NADH) small subunit	-3.76879	5.34887e-58	1.00489e-60
nirC	4217037	4217843	CDS	nitrite transporter	-3.40586	1.58238e-42	8.49374e-45
nikB	4349971	4350915	CDS	nickel ABC transporter permease	-2.98077	1.0514e-32	1.18515e-34
yohJ	2965753	2966151	CDS	inner membrane protein	-2.97943	3.06644e-76	1.64597e-79
yohK	2966148	2966843	CDS	membrane protein	-2.85996	7.3672e-65	1.18635e-67
nirB	4214045	4216588	CDS	nitrite reductase subunit NirD	-2.67503	3.65755e-38	2.84673e-40
nikA	4348397	4349971	CDS	nickel/heme ABC transporter periplasmic binding protein	-2.6067	1.96678e-40	1.31963e-42
nikC	4350912	4351745	CDS	nickel ABC transporter permease	-2.27842	2.3655e-14	7.13506e-16
araB	73195	74895	CDS	L-ribulokinase	-1.98081	2.61952e-32	3.09336e-34
fdnG	2068960	2072007	CDS	formate dehydrogenase subunit alpha	-1.95665	3.25856e-25	5.07236e-27
nikD	4351745	4352509	CDS	nickel ABC transporter ATPase	-1.94201	2.17964e-09	1.12316e-10
yhcC	4095602	4096531	CDS	Fe-S oxidoreductase	-1.92924	3.596e-14	1.12918e-15
preT	2969162	2970400	CDS	dihydropyrimidine dehydrogenase	-1.72037	1.26487e-13	4.10761e-15
yliI	1004031	1005146	CDS	soluble aldose sugar dehydrogenase	-1.67725	2.04343e-36	1.8098e-38
ydfZ	2155247	2155450	CDS	selenoprotein	-1.64913	7.91988e-12	3.06082e-13
tpke70	3224461	3224896	sRNA	NA	-1.54055	5.30625e-07	3.95904e-08
ynfK	2266462	2267157	CDS	dethiobiotin synthetase	-1.5278	4.90098e-20	9.60204e-22
yfcZ	3187198	3187482	CDS	hypothetical protein	-1.48543	1.57793e-14	4.56926e-16
dtpA	2312633	2314135	CDS	dipeptide and tripeptide permease A	-1.45305	7.76839e-19	1.62623e-20
bssR	1003537	1003920	CDS	repressor protein	-1.40667	3.0916e-17	7.21871e-19
mdtI	2272758	2273087	CDS	multidrug efflux system transporter	-1.39126	0.00194933	0.000339647
araC	75234	76112	CDS	ara regulon transcriptional activator	-1.36166	1.10128e-53	2.95567e-56
malI	2297918	2298946	CDS	transcriptional repressor	-1.36045	2.37747e-09	1.23149e-10
nikE	4352506	4353312	CDS	nickel ABC transporter ATPase	-1.35074	1.27797e-07	8.47176e-09
hipA	2115537	2116559	CDS	NA	-1.34416	2.13588e-05	2.26428e-06
yaaJ	6546	7976	CDS	amino acid carrier protein	-1.333	5.56616e-09	2.98774e-10
tqsA	2273851	2274885	CDS	pheromone AI-2 transporter	-1.3152	4.48821e-09	2.37299e-10
blr	2304319	2304444	CDS	beta-lactam resistance membrane protein	-1.30961	1.07976e-08	5.99868e-10
uspF	1972845	1973279	CDS	universal stress protein UspF	-1.27663	4.14689e-16	1.06844e-17
lpxP	3223912	3224832	CDS	palmitoleoyl-acyl carrier protein-dependent acyltransferase	-1.22891	4.37896e-22	7.75661e-24
feoA	4252466	4252693	CDS	ferrous iron transporter	-1.22115	7.25795e-10	3.48677e-11
feoB	4252710	4255031	CDS	ferrous iron transporter protein B and GTP-binding protein	-1.21997	1.58408e-15	4.29395e-17
galS	2975756	2976796	CDS	transcriptional repressor	-1.20791	1.99953e-05	2.11437e-06
preA	2970394	2971629	CDS	dihydropyrimidine dehydrogenase subunit C	-1.18761	6.45832e-06	6.04925e-07
araA	71682	73184	CDS	L-arabinose isomerase	-1.18469	5.43876e-15	1.50347e-16
ygcN	3612902	3614173	CDS	FAD-dependent oxidoreductase	-1.17827	1.23985e-05	1.23785e-06
fis	4146359	4146655	CDS	global DNA-binding transcriptional dual regulator	-1.14717	2.16723e-10	9.77174e-12
yadE	149454	150683	CDS	polysaccharide deacetylase lipoprotein	-1.13787	2.07811e-11	8.47754e-13
cysG	4217862	4219235	CDS	siroheme synthase	-1.13707	7.46824e-17	1.80392e-18
yehU	2894086	2895771	CDS	histidine kinase	-1.13391	2.18787e-14	6.40037e-16
ybjM	1015377	1015754	CDS	inner membrane protein	-1.12471	1.22885e-06	9.66327e-08
yfgF	3342972	3345215	CDS	cyclic-di-GMP phosphodiesterase	-1.09237	3.74629e-09	1.96062e-10
fdnH	2072020	2072904	CDS	formate dehydrogenase subunit beta	-1.078	8.79303e-06	8.40129e-07
sRNA_00102	3223760	3223844	ncRNA	NA	-1.07603	7.40943e-10	3.59886e-11
dusB	4145368	4146333	CDS	tRNA-dihydrouridine synthase B	-1.07603	7.4938e-08	4.60569e-09
cdd	2966973	2967857	CDS	cytidine/deoxycytidine deaminase	-1.07455	1.66219e-12	6.20087e-14
mdtJ	2273074	2273439	CDS	multidrug efflux system transporter	-1.06901	0.0125427	0.00280409
uxaB	2133278	2134729	CDS	altronate oxidoreductase	-1.06816	2.22525e-06	1.85139e-07
lysP	2982177	2983646	CDS	lysine transporter	-1.05092	9.37584e-07	7.22187e-08
feoC	4255031	4255267	CDS	transcriptional regulator	-1.04664	9.09559e-07	6.95717e-08
iap	3597231	3598268	CDS	alkaline phosphatase	-1.04232	1.66541e-08	9.47578e-10
fadI	3185708	3187018	CDS	beta-ketoacyl-CoA thiolase	-1.03776	4.71748e-13	1.64593e-14
aqpZ	1046428	1047123	CDS	aquaporin	-1.03727	2.7655e-08	1.59577e-09
yohD	2954849	2955427	CDS	DedA family inner membrane protein	-1.00585	4.72821e-07	3.50238e-08
fepD	702842	703846	CDS	ferrienterobactin ABC transporter permease	-1.0038	0.00029795	4.27014e-05

### Sheet: del_vs_comp_upregulated in del
Upregulated in del
Feature_Name	Start	End	Feature	product	log2FoldChange	padj	pvalue
NP_310020.2	1969882	1970151	CDS	hypothetical protein	1.01387	0.0331948	0.0089446
acnB	135988	138585	CDS	bifunctional aconitate hydratase 2/2-methylisocitrate dehydratase	1.0158	1.60713e-29	2.19977e-31
ybiU	982029	983294	CDS	hypothetical protein	1.02029	1.39271e-08	7.77464e-10
opgD	2014538	2016157	CDS	OPG biosynthetic periplasmic protein	1.03646	2.24101e-14	6.61597e-16
ybiV	983446	984261	CDS	sugar-phosphatase	1.03873	5.56966e-09	3.00457e-10
ftrA	2147598	2148569	CDS	transcriptional regulator	1.03984	8.88483e-14	2.83761e-15
cysP	3266078	3267094	CDS	thiosulfate-binding protein	1.04701	0.00584252	0.00117289
serC	1087297	1088385	CDS	3-phosphoserine/phosphohydroxythreonine aminotransferase	1.07148	1.82795e-09	9.32125e-11
yncE	2039207	2040268	CDS	hypothetical protein	1.09702	2.97093e-17	6.85721e-19
bcp	3316708	3317178	CDS	peroxiredoxin	1.17088	1.40097e-13	4.5872e-15
eamA	2144786	2145685	CDS	cysteine and O-acetyl-L-serine efflux system	1.18517	2.87622e-13	9.88074e-15
NP_311258.1	3193278	3194435	CDS	integrase	1.19827	5.09167e-05	5.88972e-06
alaC	3225324	3226562	CDS	glutamate-pyruvate aminotransferase	1.24273	0.00619529	0.00125036
NP_308843.3	900198	900941	CDS	membrane protein	1.26425	1.11099e-09	5.51619e-11
yaaX	5251	5547	CDS	hypothetical protein	1.29641	0.0351029	0.00959064
gcd	143208	145598	CDS	glucose dehydrogenase	1.31274	1.15465e-07	7.62328e-09
ddpA	2082310	2083860	CDS	D%2CD-dipeptide ABC transporter periplasmic binding protein	1.31505	2.46326e-27	3.63605e-29
bioB	931711	932751	CDS	biotin synthase	1.32943	3.23358e-14	1.0067e-15
thrB	2818	3750	CDS	homoserine kinase	1.36859	0.00686503	0.00140027
hcaR	3388642	3389532	CDS	hca operon transcriptional regulator	1.43765	8.91746e-07	6.79699e-08
thrC	3751	5037	CDS	L-threonine synthase	1.45289	0.0120182	0.00266425
NP_311059.2	2964714	2965622	CDS	regulatory protein	1.4799	1.57123e-11	6.3254e-13
ddpX	2083874	2084455	CDS	D-ala-D-ala dipeptidase	1.51597	6.61093e-25	1.04682e-26
yneE	2132167	2133081	CDS	bestrophin family inner membrane protein	1.53172	3.33951e-16	8.4103e-18
ydcI	2011794	2012717	CDS	transcriptional regulator	1.6481	1.15449e-24	1.89007e-26
thrA	354	2816	CDS	aspartokinase I	1.89062	1.80999e-05	1.88966e-06
